# Elevated CO_2_ alters soybean physiology and defense responses, and has disparate effects on susceptibility to diverse microbial pathogens

**DOI:** 10.1101/2024.06.04.595564

**Authors:** Melissa Bredow, Ekkachai Khwanbua, Aline Sartor Chicowski, Matthew W. Breitzman, Yunhui Qi, Katerina L. Holan, Peng Liu, Michelle A. Graham, Steven A. Whitham

## Abstract

- Increasing atmospheric CO_2_ levels have a variety of effects that can influence plant responses to microbial pathogens. However, these responses are varied, and it is challenging to predict how elevated CO_2_ (*e*CO_2_) will affect a particular plant-pathogen interaction. We investigated how *e*CO_2_ may influence disease development and responses to diverse pathogens in the major oilseed crop, soybean (*Glycine max* [L.] Merr.).
- Soybeans grown in ambient CO_2_ (*a*CO_2_, 419 parts per million (ppm)) or in *e*CO_2_ (550 ppm) were challenged with bacterial, viral, fungal, and oomycete pathogens, and disease, pathogen growth, gene expression and molecular plant defense responses were quantified.
- In *e*CO_2_, plants were less susceptible to *Pseudomonas syringae* pv. *glycinea* (*Psg*) but more susceptible to bean pod mottle virus, soybean mosaic virus, and *Fusarium virguliforme*. Susceptibility to *Pythium sylvaticum* was unchanged, although a greater loss in biomass occurred in *e*CO_2_. Reduced susceptibility to *Psg* was associated with enhanced defense responses. Increased susceptibility to the viruses was associated with reduced expression of antiviral defenses.
- This work provides a foundation for understanding of how future *e*CO_2_ levels may impact molecular responses to pathogen challenge in soybean and demonstrates that agents infecting both shoots and roots are of potential concern in future climatic conditions.
