## Supplemental Table S1 for "Elevated CO_2_ alters soybean physiology and defense responses, and has disparate effects on susceptibility to diverse microbial pathogens"

### Sheet: Sheet1
Supplemental Table S1. List of primers and probes used in this study.
Name	Oligonucleotide primer and Taqman probe (5’-3’) sequences	Citation
BPMV	F: GAGAGTTGCTGCTTGGAAGA	This study
	R: GTACCAATGAGGCCCAATCA
	P: FAM/TGTGATGTC/ZEN/TGGGAATGCAGCAGT/IABkFQᵃ
SMV	F: GAGAAGTTTACCCGATGGATGG	This study
	R: CATTCAGTAGTAAGGGCGTCAG
	P: FAM/ACTGTCATG/ZEN/CAGATGGCTCACAGT/IABkFQᵃ
GmPR1	F: GCTATGCTAATCAACGCAAAGG	This study
	R: ACTGCATCTGTGCCACTTAG
	P: HEX/ACTGCCAAC/ZEN/TGATCCACTCTGGTG/IABkFQᵇ
GmKTI	F: CCCATATCGAGTTCCTGTTATCC	This study
	R: GTCCTTCTGGTTGGCCATTA
	P: TexRd-XN/CCCTTCGTTCTGAGTGGACCGT/IAbRQSpᶜ
GmSkp1	F: GAGCTCTCAGCACTAGGAATG	This study
	R: CAGGTCTGCCTCTAGAATCATC
	P: Cy5/TCAGCAACAGTAACCACTGTAGCAATAGC/IAbRQSpᵈ
Pythium sylvaticum	F: GAAGGTGAAGTCGTAACAAGG	(Cooke et al., 2000)
	R: AGCGTTCTTCATCGATGTGC
Fusarium virguliforme	F: GTAAGTGAGATTTAGTCTAGGGTAGGTGAC	(Wang et al., 2015)
	R: GGGACCACCTACCCTACACCTACT
GmDCL2	F: GTTGCCCTCTACAGCCTATTT	This study
	R: CTTTAGTGACACGCTACCTCTG
GmAGO1	F: CAAGATCCAGTCAGAGGAACAG	This study
	R: GCAGCAAGGTGAGCATAGTA
	ᵃFAM = 6-Carboxyfluorescein, IABkFQ = ZEN-Iowa Black FQ
	ᵇHEX = Hexachlorofluorescein, IABkFQ = ZEN-Iowa Black FQ
	ᶜTexRd-XN = Texas Red-X NHS ester, IAbRQSp = Iowa Black RQ-Sp
	ᵈCy5 = Cyanine-5, IAbRQSp = Iowa Black RQ-Sp
