## Supplemental Table S2 for "Elevated CO_2_ alters soybean physiology and defense responses, and has disparate effects on susceptibility to diverse microbial pathogens"

### Sheet: Sheet1
Supplemental Table S2. SDS rating scale of foliar symptoms ranging from 0 to 7 (Roth et al., 2019).
Score	Foliar symptoms
0	No visible symptom
1	1 to 10% of leaf surface chlorotic and/or 1 to 5% necrotic
2	10 to 20% chlorotic and/or 6 to 10% necrotic
3	20 to 40% chlorotic and/or 11 to 20% necrotic
4	40 to 60% chlorotic and/or 21 to 40% necrotic
5	> 60% chlorotic and/or > 40% necrotic
6	premature leaf drop up to one-third defoliation
7	premature leaf drop up to two-thirds defoliation
