## Supplemental Table S3 for "Elevated CO_2_ alters soybean physiology and defense responses, and has disparate effects on susceptibility to diverse microbial pathogens"

### Sheet: Sheet1
Supplemental Table S3. Disease rating scale of P. sylvaticum root symptoms (Zhang & Yang, 2000)
Score	Root symptoms
0	roots were long and full with no signs of discoloration or infection by the pathogen
1	roots were slightly stunted and moderately discolored
2	roots were severely stunted and may be severely discolored
3	roots were very short and rotted
4	seed was rotted and had not germinated
