## Supplemental Table S5 for "Elevated CO_2_ alters soybean physiology and defense responses, and has disparate effects on susceptibility to diverse microbial pathogens"

### Sheet: Supplemental Table S5
Supplemental Table S5. Gene ontology (GO) biological process (BP) terms significantly enriched in the STRING (v12) network developed from clusters of DEGs responding to elevated (550 ppm) versus ambient CO2 conditions (419 ppm) for 21 days (Figure 2, Supplemental Table S4). The SoyBase gene annotation tool was used to identify TAIR10 Arabidopsis identifiers corresponding to DEGs within each clust…
Cluster	GO BP Identifier	GO Term Description	Count in Network	Strength	FDR
C1	GO:0009611	Response to wounding	16 of 228	1.11	1.89e-09
C1	GO:0050896	Response to stimulus	68 of 6206	0.31	1.07e-06
C1	GO:0009628	Response to abiotic stimulus	35 of 2020	0.51	1.27e-06
C1	GO:0042221	Response to chemical	41 of 2960	0.41	1.58e-05
C1	GO:0006950	Response to stress	47 of 3820	0.36	2.98e-05
C1	GO:0015979	Photosynthesis	11 of 250	0.91	0.00017
C1	GO:0009753	Response to jasmonic acid	9 of 201	0.92	0.0017
C1	GO:0009266	Response to temperature stimulus	15 of 627	0.65	0.0017
C1	GO:0070887	Cellular response to chemical stimulus	25 of 1661	0.45	0.002
C1	GO:2000022	Regulation of jasmonic acid mediated signaling pathway	5 of 40	1.37	0.0022
C1	GO:0009409	Response to cold	11 of 391	0.72	0.0056
C1	GO:0033993	Response to lipid	17 of 921	0.53	0.0056
C1	GO:1901700	Response to oxygen-containing compound	23 of 1582	0.43	0.0063
C1	GO:0009644	Response to high light intensity	5 of 60	1.19	0.0099
C1	GO:0048583	Regulation of response to stimulus	15 of 780	0.55	0.0099
C1	GO:0009738	Abscisic acid-activated signaling pathway	8 of 224	0.82	0.0128
C1	GO:0051716	Cellular response to stimulus	35 of 3214	0.31	0.0128
C1	GO:0071456	Cellular response to hypoxia	8 of 231	0.81	0.0141
C1	GO:0080134	Regulation of response to stress	10 of 398	0.67	0.0194
C1	GO:0019684	Photosynthesis, light reaction	6 of 130	0.93	0.0228
C1	GO:0009642	Response to light intensity	6 of 140	0.9	0.0228
C1	GO:0031347	Regulation of defense response	8 of 267	0.75	0.0228
C1	GO:0009966	Regulation of signal transduction	9 of 331	0.7	0.0228
C1	GO:0071396	Cellular response to lipid	11 of 500	0.61	0.0228
C1	GO:0009725	Response to hormone	21 of 1543	0.4	0.0228
C1	GO:0010033	Response to organic substance	24 of 1959	0.36	0.0228
C1	GO:0006970	Response to osmotic stress	11 of 524	0.59	0.0232
C2	GO:0006950	Response to stress	55 of 3820	0.36	1.01e-05
C2	GO:0050896	Response to stimulus	73 of 6206	0.27	2.49e-05
C2	GO:0042221	Response to chemical	42 of 2960	0.35	0.00079
C2	GO:0070887	Cellular response to chemical stimulus	29 of 1661	0.44	0.00085
C2	GO:0009605	Response to external stimulus	31 of 1862	0.42	0.00085
C2	GO:0036211	Protein modification process	40 of 2780	0.36	0.00085
C2	GO:0009607	Response to biotic stimulus	26 of 1426	0.46	0.0011
C2	GO:0006952	Defense response	28 of 1621	0.44	0.0011
C2	GO:0051707	Response to other organism	25 of 1401	0.45	0.002
C2	GO:1901700	Response to oxygen-containing compound	26 of 1582	0.42	0.004
C2	GO:0051716	Cellular response to stimulus	41 of 3214	0.31	0.004
C2	GO:0009617	Response to bacterium	13 of 473	0.64	0.0049
C2	GO:0030007	Cellular potassium ion homeostasis	3 of 6	1.9	0.0071
C2	GO:0099402	Plant organ development	19 of 1030	0.47	0.0115
C2	GO:0009737	Response to abscisic acid	13 of 540	0.58	0.0157
C2	GO:0006793	Phosphorus metabolic process	29 of 2107	0.34	0.0178
C2	GO:0010035	Response to inorganic substance	15 of 727	0.52	0.0196
C2	GO:0032501	Multicellular organismal process	33 of 2594	0.31	0.0215
C2	GO:0048731	System development	26 of 1835	0.35	0.0247
C2	GO:0006796	Phosphate-containing compound metabolic process	28 of 2064	0.33	0.0258
C2	GO:0071310	Cellular response to organic substance	19 of 1140	0.42	0.0293
C2	GO:0030004	Cellular monovalent inorganic cation homeostasis	4 of 40	1.2	0.0364
C2	GO:0007275	Multicellular organism development	30 of 2344	0.31	0.0364
C2	GO:0009628	Response to abiotic stimulus	27 of 2020	0.33	0.0379
C2	GO:0055082	Cellular chemical homeostasis	7 of 182	0.79	0.0389
C2	GO:0023052	Signaling	26 of 1917	0.33	0.0389
C2	GO:0048856	Anatomical structure development	33 of 2728	0.28	0.0389
C2	GO:0006468	Protein phosphorylation	18 of 1099	0.41	0.0427
C2	GO:0050794	Regulation of cellular process	53 of 5300	0.2	0.0435
C2	GO:0050789	Regulation of biological process	58 of 5971	0.19	0.0435
C2	GO:0071215	Cellular response to abscisic acid stimulus	8 of 255	0.7	0.0436
C2	GO:0010033	Response to organic substance	26 of 1959	0.32	0.0436
C2	GO:0065007	Biological regulation	63 of 6689	0.17	0.0436
