## Supplemental Table S7 for "Elevated CO_2_ alters soybean physiology and defense responses, and has disparate effects on susceptibility to diverse microbial pathogens"

### Sheet: Supplemental Table S7
Supplemental Table S7. Gene ontology (GO) biological process (BP) terms significantly overrepresented among DEG expression clusters (Supplemental Figure 5) comparing Psg response (Psg v. Mock) in elevated (eCO2, 550 ppm) and/or ambient (aCO2, 419 ppm) CO2 conditions (419 ppm). GO term enrichment was performed using the SoyBase GO term enrichment tool (https://www.soybase.org/goslimgraphic_v2/dash…
Cluster	GO BP Identifier	GO Term Description	Genome GO Count	DEG GO count	Corrected P-value (P<0.05)
C1	No significant GO terms identified
C2	GO:0006412	translation	534	344	2.65647e-117
C2	GO:0046686	response to cadmium ion	764	300	1.47609e-37
C2	GO:0006457	protein folding	247	134	6.36453e-33
C2	GO:0006364	rRNA processing	217	116	1.77087e-27
C2	GO:0000027	ribosomal large subunit assembly	74	57	2.93389e-24
C2	GO:0010499	proteasomal ubiquitin-independent protein catabolic process	40	38	1.78111e-22
C2	GO:0002181	cytoplasmic translation	85	58	3.52161e-20
C2	GO:0006511	ubiquitin-dependent protein catabolic process	559	200	1.26518e-18
C2	GO:0010498	proteasomal protein catabolic process	51	41	3.74443e-18
C2	GO:0010200	response to chitin	409	156	3.15095e-17
C2	GO:0043161	proteasome-mediated ubiquitin-dependent protein catabolic process	161	82	3.90506e-17
C2	GO:0000028	ribosomal small subunit assembly	47	38	7.78652e-17
C2	GO:0009408	response to heat	428	155	1.14488e-14
C2	GO:0000463	maturation of LSU-rRNA from tricistronic rRNA transcript (SSU-rRNA, 5.8S rRNA, LSU-rRNA)	25	24	1.31987e-13
C2	GO:0000470	maturation of LSU-rRNA	43	33	4.24541e-13
C2	GO:0000462	maturation of SSU-rRNA from tricistronic rRNA transcript (SSU-rRNA, 5.8S rRNA, LSU-rRNA)	52	37	4.24975e-13
C2	GO:0006886	intracellular protein transport	431	147	3.12958e-11
C2	GO:0006099	tricarboxylic acid cycle	110	53	3.56857e-09
C2	GO:0042273	ribosomal large subunit biogenesis	40	28	3.96186e-09
C2	GO:0030968	endoplasmic reticulum unfolded protein response	49	31	1.57154e-08
C2	GO:0006414	translational elongation	104	50	1.67796e-08
C2	GO:0042742	defense response to bacterium	846	237	2.90581e-08
C2	GO:0006888	endoplasmic reticulum to Golgi vesicle-mediated transport	171	69	8.03992e-08
C2	GO:0008219	cell death	86	43	9.60016e-08
C2	GO:0000398	mRNA splicing, via spliceosome	200	76	2.58346e-07
C2	GO:0071456	cellular response to hypoxia	572	169	3.46994e-07
C2	GO:0002237	response to molecule of bacterial origin	89	43	3.97261e-07
C2	GO:0009451	RNA modification	457	141	4.07869e-07
C2	GO:0006413	translational initiation	124	53	1.03091e-06
C2	GO:0006986	response to unfolded protein	35	23	2.82583e-06
C2	GO:0009793	embryo development ending in seed dormancy	885	236	5.85016e-06
C2	GO:0034976	response to endoplasmic reticulum stress	44	26	6.72368e-06
C2	GO:0042026	protein refolding	106	46	8.80761e-06
C2	GO:0006397	mRNA processing	360	113	8.91994e-06
C2	GO:0043248	proteasome assembly	29	20	9.77687e-06
C2	GO:0080142	regulation of salicylic acid biosynthetic process	29	20	9.77687e-06
C2	GO:0034620	cellular response to unfolded protein	42	25	1.10148e-05
C2	GO:0030150	protein import into mitochondrial matrix	37	23	1.40456e-05
C2	GO:0006979	response to oxidative stress	652	181	1.73649e-05
C2	GO:0009751	response to salicylic acid	244	83	1.84732e-05
C2	GO:0010197	polar nucleus fusion	59	30	5.10773e-05
C2	GO:0009617	response to bacterium	238	80	5.88083e-05
C2	GO:0051028	mRNA transport	72	34	6.61435e-05
C2	GO:0007005	mitochondrion organization	60	30	8.40618e-05
C2	GO:0006487	protein N-linked glycosylation	58	29	0.000141963
C2	GO:0030490	maturation of SSU-rRNA	12	11	0.000222414
C2	GO:0042254	ribosome biogenesis	50	26	0.000247747
C2	GO:0000741	karyogamy	14	12	0.000257944
C2	GO:0034605	cellular response to heat	99	41	0.000369684
C2	GO:0048544	recognition of pollen	125	48	0.000467636
C2	GO:0006626	protein targeting to mitochondrion	24	16	0.000766834
C2	GO:0000302	response to reactive oxygen species	143	52	0.00107802
C2	GO:0018279	protein N-linked glycosylation via asparagine	11	10	0.00110659
C2	GO:0000387	spliceosomal snRNP assembly	30	18	0.00141442
C2	GO:0006122	mitochondrial electron transport, ubiquinol to cytochrome c	20	14	0.0017536
C2	GO:0032543	mitochondrial translation	25	16	0.0017625
C2	GO:0051259	protein complex oligomerization	54	26	0.00176376
C2	GO:0009651	response to salt stress	969	240	0.00292088
C2	GO:0031118	rRNA pseudouridine synthesis	8	8	0.00354891
C2	GO:0031120	snRNA pseudouridine synthesis	8	8	0.00354891
C2	GO:0000460	maturation of 5.8S rRNA	26	16	0.00379236
C2	GO:0050832	defense response to fungus	620	162	0.00727075
C2	GO:0009862	systemic acquired resistance, salicylic acid mediated signaling pathway	45	22	0.00914366
C2	GO:0006635	fatty acid beta-oxidation	67	29	0.00950344
C2	GO:0043069	negative regulation of programmed cell death	36	19	0.00990907
C2	GO:0051131	chaperone-mediated protein complex assembly	17	12	0.0100404
C2	GO:0006468	protein phosphorylation	1933	438	0.0108293
C2	GO:0042542	response to hydrogen peroxide	137	48	0.0109234
C2	GO:0051085	chaperone cofactor-dependent protein refolding	108	40	0.0132594
C2	GO:0009626	plant-type hypersensitive response	255	77	0.0136857
C2	GO:0006267	pre-replicative complex assembly involved in nuclear cell cycle DNA replication	15	11	0.0145359
C2	GO:0051707	response to other organism	84	33	0.0196941
C2	GO:0006260	DNA replication	84	33	0.0196941
C2	GO:0050691	regulation of defense response to virus by host	13	10	0.0199482
C2	GO:0001510	RNA methylation	29	16	0.0274928
C2	GO:0019941	modification-dependent protein catabolic process	21	13	0.0345933
C2	GO:0008380	RNA splicing	182	58	0.035383
C2	GO:0010224	response to UV-B	199	62	0.0382256
C2	GO:1902626	assembly of large subunit precursor of preribosome	16	11	0.0386932
C2	GO:0001731	formation of translation preinitiation complex	16	11	0.0386932
C2	GO:0010120	camalexin biosynthetic process	33	17	0.0489054
C3	GO:0015979	photosynthesis	225	121	5.25425e-44
C3	GO:0018298	protein-chromophore linkage	85	60	2.452e-30
C3	GO:0009658	chloroplast organization	388	143	1.35671e-28
C3	GO:0009768	photosynthesis, light harvesting in photosystem I	39	37	3.49172e-27
C3	GO:0010207	photosystem II assembly	54	41	3.47486e-22
C3	GO:0009416	response to light stimulus	437	142	6.89522e-22
C3	GO:0007623	circadian rhythm	241	90	7.95371e-18
C3	GO:0009637	response to blue light	120	58	3.48764e-17
C3	GO:0009773	photosynthetic electron transport in photosystem I	32	27	3.95059e-16
C3	GO:0009767	photosynthetic electron transport chain	47	32	1.49867e-14
C3	GO:0010027	thylakoid membrane organization	110	51	6.35751e-14
C3	GO:0010196	nonphotochemical quenching	30	24	4.43846e-13
C3	GO:0010206	photosystem II repair	27	22	3.9751e-12
C3	GO:0015995	chlorophyll biosynthetic process	89	42	1.74893e-11
C3	GO:0010114	response to red light	142	55	5.42003e-11
C3	GO:0010218	response to far red light	98	43	2.07159e-10
C3	GO:0009409	response to cold	871	186	7.39526e-08
C3	GO:0042549	photosystem II stabilization	16	14	9.65504e-08
C3	GO:0045454	cell redox homeostasis	279	78	1.47011e-07
C3	GO:0009644	response to high light intensity	100	39	2.25686e-07
C3	GO:0032544	plastid translation	29	18	2.53974e-06
C3	GO:0019684	photosynthesis, light reaction	21	15	3.39795e-06
C3	GO:0010258	NADH dehydrogenase complex (plastoquinone) assembly	14	12	4.21148e-06
C3	GO:0019253	reductive pentose-phosphate cycle	36	20	4.75047e-06
C3	GO:0009772	photosynthetic electron transport in photosystem II	19	14	6.31074e-06
C3	GO:0009645	response to low light intensity stimulus	15	12	1.8495e-05
C3	GO:0048564	photosystem I assembly	30	17	5.13567e-05
C3	GO:0006949	syncytium formation	40	20	5.2542e-05
C3	GO:0009638	phototropism	56	24	9.78495e-05
C3	GO:0009904	chloroplast accumulation movement	36	18	0.000263047
C3	GO:0045038	protein import into chloroplast thylakoid membrane	15	11	0.000370512
C3	GO:0090391	granum assembly	15	11	0.000370512
C3	GO:0009903	chloroplast avoidance movement	44	20	0.000393957
C3	GO:0010109	regulation of photosynthesis	22	13	0.00121924
C3	GO:0000160	phosphorelay signal transduction system	91	30	0.00225436
C3	GO:0009769	photosynthesis, light harvesting in photosystem II	18	11	0.00587775
C3	GO:0010205	photoinhibition	25	13	0.00863705
C3	GO:0071482	cellular response to light stimulus	29	14	0.0114006
C3	GO:0010190	cytochrome b6f complex assembly	19	11	0.0122818
C3	GO:0043085	positive regulation of catalytic activity	33	15	0.013458
C3	GO:1901259	chloroplast rRNA processing	37	16	0.0147165
C3	GO:0010158	abaxial cell fate specification	26	13	0.0151759
C3	GO:0032922	circadian regulation of gene expression	54	20	0.0190564
C3	GO:0010239	chloroplast mRNA processing	23	12	0.0195503
C3	GO:0071483	cellular response to blue light	17	10	0.0274273
C3	GO:0009734	auxin-activated signaling pathway	434	90	0.0280805
C3	GO:0019252	starch biosynthetic process	69	23	0.0318776
C3	GO:0009826	unidimensional cell growth	292	65	0.0418985
C3	GO:0072318	clathrin coat disassembly	21	11	0.0443854
C3	GO:0009828	plant-type cell wall loosening	89	27	0.0499674
C4	GO:0042594	response to starvation	43	13	0.0231163
C4	GO:0055114	oxidation-reduction process	2490	249	0.0497111
