## Supplemental Table S9 for "Elevated CO_2_ alters soybean physiology and defense responses, and has disparate effects on susceptibility to diverse microbial pathogens"

### Sheet: Supplemental Table S9
Supplemental Table S9. Gene ontology (GO) biological process (BP) terms significantly enriched in the STRING (v12) network developed from clusters of DEGs responding to elevated (550 ppm)versus ambient CO2 conditions (419 ppm) in Psg and/or mock-infected leaves at 21 days (Figure 5, Supplemental Table 6). The SoyBase gene annotation tool was used to identify TAIR10 Arabidopsis identifiers corresp…
Cluster	GO BP Identifier	GO Term Description	Count in Network	Strength	FDR
C1	GO:0042221	Response to chemical	53 of 2960	0.47	1.62e-09
C1	GO:0070887	Cellular response to chemical stimulus	35 of 1661	0.54	3.63e-07
C1	GO:0006950	Response to stress	54 of 3820	0.37	2.37e-06
C1	GO:0050896	Response to stimulus	72 of 6206	0.28	5.22e-06
C1	GO:1901700	Response to oxygen-containing compound	31 of 1582	0.51	1.07e-05
C1	GO:0010033	Response to organic substance	34 of 1959	0.46	2.9e-05
C1	GO:0009628	Response to abiotic stimulus	34 of 2020	0.44	5.16e-05
C1	GO:0051716	Cellular response to stimulus	44 of 3214	0.35	0.00013
C1	GO:0009725	Response to hormone	27 of 1543	0.46	0.00055
C1	GO:0071456	Cellular response to hypoxia	10 of 231	0.85	0.0012
C1	GO:0009605	Response to external stimulus	29 of 1862	0.41	0.0013
C1	GO:0033993	Response to lipid	19 of 921	0.53	0.0017
C1	GO:2000022	Regulation of jasmonic acid mediated signaling pathway	5 of 40	1.31	0.0022
C1	GO:0009966	Regulation of signal transduction	11 of 331	0.74	0.0022
C1	GO:0080134	Regulation of response to stress	12 of 398	0.7	0.0022
C1	GO:0009617	Response to bacterium	13 of 473	0.66	0.0022
C1	GO:0048583	Regulation of response to stimulus	17 of 780	0.55	0.0022
C1	GO:0009611	Response to wounding	9 of 228	0.81	0.0033
C1	GO:0042742	Defense response to bacterium	11 of 362	0.7	0.0039
C1	GO:0006952	Defense response	25 of 1621	0.4	0.004
C1	GO:0033554	Cellular response to stress	21 of 1242	0.44	0.0053
C1	GO:0009698	Phenylpropanoid metabolic process	7 of 144	0.9	0.0074
C1	GO:0044262	Cellular carbohydrate metabolic process	12 of 475	0.62	0.0081
C1	GO:0070542	Response to fatty acid	8 of 205	0.81	0.0087
C1	GO:0009699	Phenylpropanoid biosynthetic process	6 of 107	0.96	0.0115
C1	GO:0071310	Cellular response to organic substance	19 of 1140	0.44	0.0134
C1	GO:0034637	Cellular carbohydrate biosynthetic process	8 of 223	0.77	0.0141
C1	GO:0044264	Cellular polysaccharide metabolic process	9 of 297	0.7	0.0173
C1	GO:0009809	Lignin biosynthetic process	4 of 40	1.22	0.0222
C1	GO:0033692	Cellular polysaccharide biosynthetic process	7 of 181	0.8	0.0222
C1	GO:0009755	Hormone-mediated signaling pathway	16 of 902	0.46	0.0222
C1	GO:0051707	Response to other organism	21 of 1401	0.39	0.0222
C1	GO:0010035	Response to inorganic substance	14 of 727	0.5	0.0238
C1	GO:0016051	Carbohydrate biosynthetic process	9 of 334	0.65	0.0324
C1	GO:0009753	Response to jasmonic acid	7 of 201	0.76	0.0353
C1	GO:0031347	Regulation of defense response	8 of 267	0.69	0.0353
C1	GO:1905392	Plant organ morphogenesis	10 of 421	0.59	0.0371
C1	GO:0006979	Response to oxidative stress	10 of 434	0.58	0.045
C1	GO:0043436	Oxoacid metabolic process	17 of 1087	0.41	0.045
C1	GO:0006073	Cellular glucan metabolic process	7 of 219	0.72	0.0499
C2	GO:1901576	Organic substance biosynthetic process	172 of 2952	0.33	6.49e-17
C2	GO:0009058	Biosynthetic process	176 of 3103	0.31	1.45e-16
C2	GO:0009987	Cellular process	498 of 13552	0.13	2.17e-16
C2	GO:0044249	Cellular biosynthetic process	162 of 2858	0.31	3.74e-15
C2	GO:0019752	Carboxylic acid metabolic process	82 of 966	0.49	4.03e-15
C2	GO:0042221	Response to chemical	164 of 2960	0.3	1.14e-14
C2	GO:0043436	Oxoacid metabolic process	86 of 1087	0.46	2.19e-14
C2	GO:1901566	Organonitrogen compound biosynthetic process	104 of 1507	0.4	4.75e-14
C2	GO:0050896	Response to stimulus	273 of 6206	0.2	5.45e-14
C2	GO:0043604	Amide biosynthetic process	65 of 701	0.53	1.45e-13
C2	GO:0043603	Cellular amide metabolic process	73 of 860	0.49	1.45e-13
C2	GO:0006950	Response to stress	187 of 3820	0.25	2.29e-12
C2	GO:0044281	Small molecule metabolic process	107 of 1705	0.36	3.9e-12
C2	GO:0044237	Cellular metabolic process	321 of 8044	0.16	9.01e-12
C2	GO:0006518	Peptide metabolic process	62 of 741	0.48	3.67e-11
C2	GO:0006412	Translation	56 of 630	0.51	5.95e-11
C2	GO:0071704	Organic substance metabolic process	351 of 9277	0.14	2.81e-10
C2	GO:0008152	Metabolic process	375 of 10167	0.13	7.03e-10
C2	GO:1901564	Organonitrogen compound metabolic process	225 of 5275	0.19	1.28e-09
C2	GO:0032787	Monocarboxylic acid metabolic process	45 of 483	0.53	2.79e-09
C2	GO:0046394	Carboxylic acid biosynthetic process	44 of 486	0.52	1.07e-08
C2	GO:0044283	Small molecule biosynthetic process	52 of 671	0.45	3.44e-08
C2	GO:0009699	Phenylpropanoid biosynthetic process	20 of 107	0.83	4.48e-08
C2	GO:0044550	Secondary metabolite biosynthetic process	24 of 161	0.73	4.48e-08
C2	GO:0009698	Phenylpropanoid metabolic process	22 of 144	0.74	1.53e-07
C2	GO:0044271	Cellular nitrogen compound biosynthetic process	84 of 1475	0.32	1.8e-07
C2	GO:0009809	Lignin biosynthetic process	13 of 40	1.07	1.99e-07
C2	GO:0034645	Cellular macromolecule biosynthetic process	65 of 1019	0.36	2.62e-07
C2	GO:0009808	Lignin metabolic process	15 of 62	0.94	3.12e-07
C2	GO:0044419	Biological process involved in interspecies interaction between organisms	81 of 1422	0.32	3.22e-07
C2	GO:0051707	Response to other organism	80 of 1401	0.32	3.53e-07
C2	GO:0009607	Response to biotic stimulus	81 of 1426	0.31	3.53e-07
C2	GO:0009628	Response to abiotic stimulus	103 of 2020	0.27	4.7e-07
C2	GO:1901700	Response to oxygen-containing compound	86 of 1582	0.3	6.89e-07
C2	GO:0010035	Response to inorganic substance	51 of 727	0.41	7.52e-07
C2	GO:0019748	Secondary metabolic process	32 of 335	0.54	8.79e-07
C2	GO:0009605	Response to external stimulus	95 of 1862	0.27	1.84e-06
C2	GO:0006090	Pyruvate metabolic process	16 of 90	0.81	3.23e-06
C2	GO:0006165	Nucleoside diphosphate phosphorylation	14 of 80	0.8	2.81e-05
C2	GO:0006457	Protein folding	22 of 208	0.58	3.78e-05
C2	GO:0006096	Glycolytic process	13 of 72	0.82	5.19e-05
C2	GO:0009617	Response to bacterium	35 of 473	0.43	5.19e-05
C2	GO:0071453	Cellular response to oxygen levels	23 of 234	0.55	6.02e-05
C2	GO:0031408	Oxylipin biosynthetic process	9 of 29	1.05	6.22e-05
C2	GO:0006091	Generation of precursor metabolites and energy	35 of 479	0.42	6.22e-05
C2	GO:0019637	Organophosphate metabolic process	42 of 642	0.38	7.03e-05
C2	GO:0033554	Cellular response to stress	66 of 1242	0.29	7.09e-05
C2	GO:0072330	Monocarboxylic acid biosynthetic process	22 of 222	0.56	8.19e-05
C2	GO:0009199	Ribonucleoside triphosphate metabolic process	17 of 137	0.65	8.76e-05
C2	GO:0070887	Cellular response to chemical stimulus	81 of 1661	0.25	9.32e-05
C2	GO:0070482	Response to oxygen levels	24 of 263	0.52	9.57e-05
C2	GO:0044238	Primary metabolic process	300 of 8604	0.1	9.57e-05
C2	GO:0006807	Nitrogen compound metabolic process	260 of 7251	0.11	9.71e-05
C2	GO:0009205	Purine ribonucleoside triphosphate metabolic process	16 of 126	0.66	0.00013
C2	GO:0071456	Cellular response to hypoxia	22 of 231	0.54	0.00013
C2	GO:0009117	Nucleotide metabolic process	26 of 310	0.48	0.00013
C2	GO:0001666	Response to hypoxia	23 of 257	0.51	0.00019
C2	GO:0046034	ATP metabolic process	15 of 118	0.66	0.00023
C2	GO:1901362	Organic cyclic compound biosynthetic process	57 of 1071	0.29	0.0003
C2	GO:0009059	Macromolecule biosynthetic process	71 of 1456	0.25	0.00036
C2	GO:0009636	Response to toxic substance	26 of 335	0.45	0.00043
C2	GO:0043648	Dicarboxylic acid metabolic process	13 of 95	0.7	0.00048
C2	GO:0009150	Purine ribonucleotide metabolic process	20 of 221	0.52	0.00064
C2	GO:0006633	Fatty acid biosynthetic process	16 of 149	0.59	0.00072
C2	GO:0051179	Localization	118 of 2867	0.17	0.00072
C2	GO:0000302	Response to reactive oxygen species	16 of 151	0.59	0.00081
C2	GO:0009259	Ribonucleotide metabolic process	21 of 247	0.49	0.00088
C2	GO:0019438	Aromatic compound biosynthetic process	50 of 938	0.29	0.00099
C2	GO:0006520	Cellular amino acid metabolic process	29 of 430	0.39	0.0014
C2	GO:1901135	Carbohydrate derivative metabolic process	43 of 774	0.3	0.0015
C2	GO:0006952	Defense response	74 of 1621	0.22	0.0016
C2	GO:0009266	Response to temperature stimulus	37 of 627	0.33	0.0017
C2	GO:0006790	Sulfur compound metabolic process	27 of 396	0.39	0.0021
C2	GO:0006006	Glucose metabolic process	9 of 53	0.79	0.0024
C2	GO:0044272	Sulfur compound biosynthetic process	15 of 151	0.56	0.0027
C2	GO:0051716	Cellular response to stimulus	126 of 3214	0.15	0.0027
C2	GO:0055086	Nucleobase-containing small molecule metabolic process	27 of 408	0.38	0.0032
C2	GO:0009813	Flavonoid biosynthetic process	9 of 56	0.77	0.0033
C2	GO:0009408	Response to heat	20 of 254	0.46	0.0033
C2	GO:0006631	Fatty acid metabolic process	20 of 254	0.46	0.0033
C2	GO:0001101	Response to acid chemical	27 of 410	0.38	0.0034
C2	GO:0006979	Response to oxidative stress	28 of 434	0.37	0.0034
C2	GO:0006810	Transport	107 of 2659	0.16	0.0037
C2	GO:0034641	Cellular nitrogen compound metabolic process	134 of 3497	0.14	0.0037
C2	GO:0046395	Carboxylic acid catabolic process	15 of 158	0.54	0.0038
C2	GO:0006099	Tricarboxylic acid cycle	9 of 58	0.75	0.0039
C2	GO:0008652	Cellular amino acid biosynthetic process	18 of 218	0.48	0.004
C2	GO:0071702	Organic substance transport	66 of 1449	0.22	0.004
C2	GO:1901605	Alpha-amino acid metabolic process	22 of 306	0.42	0.0045
C2	GO:0051234	Establishment of localization	108 of 2708	0.16	0.0046
C2	GO:0033036	Macromolecule localization	57 of 1205	0.24	0.0048
C2	GO:0010033	Response to organic substance	83 of 1959	0.19	0.0051
C2	GO:0010467	Gene expression	82 of 1932	0.19	0.0052
C2	GO:0000096	Sulfur amino acid metabolic process	9 of 62	0.72	0.0058
C2	GO:0009611	Response to wounding	18 of 228	0.46	0.0063
C2	GO:0055085	Transmembrane transport	63 of 1390	0.22	0.0063
C2	GO:0006098	Pentose-phosphate shunt	6 of 25	0.94	0.0074
C2	GO:0010038	Response to metal ion	17 of 212	0.46	0.0079
C2	GO:0006739	NADP metabolic process	7 of 38	0.83	0.0087
C2	GO:0016052	Carbohydrate catabolic process	21 of 301	0.4	0.0087
C2	GO:0019538	Protein metabolic process	150 of 4122	0.12	0.0114
C2	GO:0009415	Response to water	24 of 379	0.36	0.0118
C2	GO:0042542	Response to hydrogen peroxide	9 of 70	0.67	0.012
C2	GO:0009615	Response to virus	10 of 88	0.62	0.0137
C2	GO:0034620	Cellular response to unfolded protein	7 of 42	0.78	0.014
C2	GO:0042254	Ribosome biogenesis	25 of 410	0.35	0.0146
C2	GO:0022613	Ribonucleoprotein complex biogenesis	29 of 510	0.32	0.0151
C2	GO:0006555	Methionine metabolic process	6 of 30	0.86	0.0155
C2	GO:0098754	Detoxification	20 of 295	0.39	0.0157
C2	GO:0002181	Cytoplasmic translation	10 of 91	0.6	0.0165
C2	GO:0009414	Response to water deprivation	23 of 368	0.36	0.0173
C2	GO:0071229	Cellular response to acid chemical	8 of 61	0.68	0.0213
C2	GO:0033365	Protein localization to organelle	21 of 327	0.37	0.0214
C2	GO:0072350	Tricarboxylic acid metabolic process	5 of 21	0.94	0.0233
C2	GO:0051259	Protein complex oligomerization	8 of 63	0.66	0.0251
C2	GO:0042273	Ribosomal large subunit biogenesis	10 of 97	0.57	0.0251
C2	GO:0009066	Aspartate family amino acid metabolic process	8 of 64	0.66	0.0274
C2	GO:0006413	Translational initiation	11 of 117	0.53	0.0274
C2	GO:0006102	Isocitrate metabolic process	4 of 12	1.08	0.0288
C2	GO:0035967	Cellular response to topologically incorrect protein	8 of 65	0.65	0.0294
C2	GO:0009056	Catabolic process	75 of 1855	0.17	0.0311
C2	GO:0009060	Aerobic respiration	12 of 140	0.49	0.0328
C2	GO:0046364	Monosaccharide biosynthetic process	7 of 51	0.7	0.0344
C2	GO:0000097	Sulfur amino acid biosynthetic process	7 of 51	0.7	0.0344
C2	GO:0072594	Establishment of protein localization to organelle	18 of 273	0.38	0.0363
C2	GO:0045333	Cellular respiration	13 of 163	0.46	0.0368
C2	GO:0009651	Response to salt stress	25 of 444	0.31	0.0368
C2	GO:0071705	Nitrogen compound transport	51 of 1157	0.2	0.0371
C2	GO:0044255	Cellular lipid metabolic process	37 of 763	0.25	0.0376
C2	GO:0006970	Response to osmotic stress	28 of 524	0.29	0.0392
C2	GO:0042631	Cellular response to water deprivation	6 of 38	0.76	0.0394
C2	GO:0006094	Gluconeogenesis	5 of 25	0.86	0.0406
C2	GO:0006796	Phosphate-containing compound metabolic process	81 of 2064	0.15	0.0406
C2	GO:0043649	Dicarboxylic acid catabolic process	4 of 14	1.02	0.0417
C2	GO:0009051	Pentose-phosphate shunt, oxidative branch	4 of 14	1.02	0.0417
C2	GO:1901607	Alpha-amino acid biosynthetic process	14 of 189	0.43	0.0431
C2	GO:0043069	Negative regulation of programmed cell death	5 of 26	0.84	0.0456
C2	GO:0006793	Phosphorus metabolic process	82 of 2107	0.15	0.0456
C2	GO:0009805	Coumarin biosynthetic process	3 of 6	1.26	0.0495
C3	GO:0048511	Rhythmic process	12 of 132	1.08	6.61e-06
C3	GO:0006355	Regulation of transcription, DNA-templated	46 of 2386	0.4	1.57e-05
C3	GO:0042752	Regulation of circadian rhythm	8 of 54	1.29	2.64e-05
C3	GO:0019219	Regulation of nucleobase-containing compound metabolic process	47 of 2622	0.37	2.73e-05
C3	GO:0031326	Regulation of cellular biosynthetic process	49 of 2880	0.35	5.61e-05
C3	GO:0010556	Regulation of macromolecule biosynthetic process	48 of 2796	0.35	5.61e-05
C3	GO:0031323	Regulation of cellular metabolic process	54 of 3384	0.32	6.09e-05
C3	GO:0050789	Regulation of biological process	79 of 5971	0.24	6.88e-05
C3	GO:0050794	Regulation of cellular process	72 of 5300	0.25	0.00011
C3	GO:0007623	Circadian rhythm	9 of 108	1.04	0.00012
C3	GO:0009628	Response to abiotic stimulus	38 of 2020	0.39	0.00012
C3	GO:0080090	Regulation of primary metabolic process	52 of 3346	0.31	0.00017
C3	GO:0010468	Regulation of gene expression	48 of 3061	0.31	0.0004
C3	GO:0051171	Regulation of nitrogen compound metabolic process	50 of 3272	0.3	0.00044
C3	GO:0050896	Response to stimulus	77 of 6206	0.21	0.00089
C3	GO:0065007	Biological regulation	81 of 6689	0.2	0.001
C3	GO:0042221	Response to chemical	45 of 2960	0.3	0.0016
C3	GO:0060255	Regulation of macromolecule metabolic process	50 of 3486	0.27	0.0021
C3	GO:2000028	Regulation of photoperiodism, flowering	7 of 92	1	0.0026
C3	GO:0048580	Regulation of post-embryonic development	12 of 341	0.66	0.0041
C3	GO:0009719	Response to endogenous stimulus	28 of 1573	0.37	0.0071
C3	GO:0007154	Cell communication	34 of 2118	0.32	0.0074
C3	GO:0007165	Signal transduction	31 of 1879	0.33	0.01
C3	GO:2000241	Regulation of reproductive process	12 of 384	0.61	0.0105
C3	GO:0000122	Negative regulation of transcription by RNA polymerase II	5 of 50	1.12	0.0114
C3	GO:0009725	Response to hormone	27 of 1543	0.36	0.0114
C3	GO:0051716	Cellular response to stimulus	44 of 3214	0.25	0.0166
C3	GO:0071495	Cellular response to endogenous stimulus	20 of 996	0.42	0.0168
C3	GO:0010033	Response to organic substance	31 of 1959	0.32	0.0172
C3	GO:0042753	Positive regulation of circadian rhythm	3 of 12	1.51	0.0285
C3	GO:0032870	Cellular response to hormone stimulus	19 of 965	0.41	0.0296
C3	GO:0070887	Cellular response to chemical stimulus	27 of 1661	0.33	0.0302
C3	GO:1901700	Response to oxygen-containing compound	26 of 1582	0.33	0.0321
C3	GO:0009755	Hormone-mediated signaling pathway	18 of 902	0.42	0.0337
C3	GO:0009409	Response to cold	11 of 391	0.57	0.0363
C3	GO:0009416	Response to light stimulus	15 of 680	0.46	0.0386
C3	GO:0010966	Regulation of phosphate transport	2 of 2	2.12	0.0436
C4	GO:0051716	Cellular response to stimulus	46 of 3214	0.41	4.32e-06
C4	GO:0050896	Response to stimulus	69 of 6206	0.3	4.32e-06
C4	GO:0042221	Response to chemical	41 of 2960	0.4	5.9e-05
C4	GO:0009628	Response to abiotic stimulus	32 of 2020	0.45	0.00011
C4	GO:0009987	Cellular process	108 of 13552	0.16	0.00011
C4	GO:0006950	Response to stress	46 of 3820	0.33	0.00021
C4	GO:0070887	Cellular response to chemical stimulus	27 of 1661	0.47	0.00049
C4	GO:1901700	Response to oxygen-containing compound	26 of 1582	0.47	0.00055
C4	GO:0032501	Multicellular organismal process	35 of 2594	0.38	0.00055
C4	GO:0070413	Trehalose metabolism in response to stress	4 of 11	1.81	0.00068
C4	GO:0048731	System development	28 of 1835	0.44	0.00068
C4	GO:0009605	Response to external stimulus	28 of 1862	0.43	0.00078
C4	GO:0033554	Cellular response to stress	22 of 1242	0.5	0.00086
C4	GO:0019222	Regulation of metabolic process	43 of 3735	0.32	0.00086
C4	GO:0050789	Regulation of biological process	59 of 5971	0.25	0.00086
C4	GO:0050794	Regulation of cellular process	54 of 5300	0.26	0.00099
C4	GO:0046351	Disaccharide biosynthetic process	5 of 36	1.4	0.0011
C4	GO:0007275	Multicellular organism development	31 of 2344	0.38	0.0018
C4	GO:0007154	Cell communication	29 of 2118	0.39	0.0019
C4	GO:0031323	Regulation of cellular metabolic process	39 of 3384	0.32	0.0021
C4	GO:0065007	Biological regulation	62 of 6689	0.22	0.0022
C4	GO:0071704	Organic substance metabolic process	78 of 9277	0.18	0.0024
C4	GO:0005992	Trehalose biosynthetic process	4 of 22	1.51	0.0031
C4	GO:0051707	Response to other organism	22 of 1401	0.45	0.0031
C4	GO:0044262	Cellular carbohydrate metabolic process	12 of 475	0.66	0.0036
C4	GO:0048856	Anatomical structure development	33 of 2728	0.34	0.0036
C4	GO:0032502	Developmental process	34 of 2875	0.33	0.0036
C4	GO:0044238	Primary metabolic process	73 of 8604	0.18	0.0036
C4	GO:0009909	Regulation of flower development	7 of 147	0.93	0.004
C4	GO:0016051	Carbohydrate biosynthetic process	10 of 334	0.73	0.004
C4	GO:0001101	Response to acid chemical	11 of 410	0.68	0.004
C4	GO:0071310	Cellular response to organic substance	19 of 1140	0.48	0.004
C4	GO:0023052	Signaling	26 of 1917	0.39	0.004
C4	GO:0044237	Cellular metabolic process	69 of 8044	0.19	0.004
C4	GO:0009791	Post-embryonic development	21 of 1376	0.44	0.0044
C4	GO:0006796	Phosphate-containing compound metabolic process	27 of 2064	0.37	0.0044
C4	GO:0008152	Metabolic process	81 of 10167	0.16	0.006
C4	GO:0071495	Cellular response to endogenous stimulus	17 of 996	0.49	0.0062
C4	GO:0007165	Signal transduction	25 of 1879	0.38	0.0062
C4	GO:0010035	Response to inorganic substance	14 of 727	0.54	0.0084
C4	GO:0010468	Regulation of gene expression	34 of 3061	0.3	0.0084
C4	GO:0048367	Shoot system development	15 of 829	0.51	0.0087
C4	GO:0060255	Regulation of macromolecule metabolic process	37 of 3486	0.28	0.0091
C4	GO:0009617	Response to bacterium	11 of 473	0.62	0.0097
C4	GO:0010033	Response to organic substance	25 of 1959	0.36	0.0103
C4	GO:0051171	Regulation of nitrogen compound metabolic process	35 of 3272	0.28	0.0119
C4	GO:0032870	Cellular response to hormone stimulus	16 of 965	0.47	0.0121
C4	GO:0001666	Response to hypoxia	8 of 257	0.75	0.0122
C4	GO:0031326	Regulation of cellular biosynthetic process	32 of 2880	0.3	0.0122
C4	GO:0006355	Regulation of transcription, DNA-templated	28 of 2386	0.32	0.0136
C4	GO:0019751	Polyol metabolic process	5 of 89	1	0.0162
C4	GO:0009755	Hormone-mediated signaling pathway	15 of 902	0.47	0.0163
C4	GO:0009719	Response to endogenous stimulus	21 of 1573	0.38	0.0173
C4	GO:0071216	Cellular response to biotic stimulus	3 of 18	1.48	0.0176
C4	GO:0005975	Carbohydrate metabolic process	17 of 1126	0.43	0.0176
C4	GO:0009058	Biosynthetic process	33 of 3103	0.28	0.0176
C4	GO:0048608	Reproductive structure development	17 of 1131	0.43	0.0182
C4	GO:0044281	Small molecule metabolic process	22 of 1705	0.36	0.0182
C4	GO:0099402	Plant organ development	16 of 1030	0.45	0.0187
C4	GO:0044249	Cellular biosynthetic process	31 of 2858	0.29	0.0187
C4	GO:0009908	Flower development	10 of 448	0.6	0.0191
C4	GO:0071217	Cellular response to external biotic stimulus	2 of 3	2.08	0.0226
C4	GO:0034637	Cellular carbohydrate biosynthetic process	7 of 223	0.75	0.0226
C4	GO:0097305	Response to alcohol	11 of 549	0.56	0.0226
C4	GO:0009415	Response to water	9 of 379	0.63	0.023
C4	GO:2000377	Regulation of reactive oxygen species metabolic process	4 of 56	1.11	0.0241
C4	GO:0071496	Cellular response to external stimulus	7 of 228	0.74	0.0241
C4	GO:0009611	Response to wounding	7 of 228	0.74	0.0241
C4	GO:2000241	Regulation of reproductive process	9 of 384	0.62	0.0241
C4	GO:0010556	Regulation of macromolecule biosynthetic process	30 of 2796	0.28	0.0242
C4	GO:0006066	Alcohol metabolic process	6 of 166	0.81	0.0265
C4	GO:0009725	Response to hormone	20 of 1543	0.37	0.0268
C4	GO:1901576	Organic substance biosynthetic process	31 of 2952	0.28	0.0268
C4	GO:0098542	Defense response to other organism	16 of 1087	0.42	0.0271
C4	GO:0010272	Response to silver ion	2 of 4	1.95	0.0282
C4	GO:0009416	Response to light stimulus	12 of 680	0.5	0.0307
C4	GO:0071396	Cellular response to lipid	10 of 500	0.56	0.0354
C4	GO:1901701	Cellular response to oxygen-containing compound	12 of 698	0.49	0.0376
C4	GO:0046898	Response to cycloheximide	2 of 5	1.86	0.0377
C4	GO:0003006	Developmental process involved in reproduction	18 of 1363	0.37	0.0388
C4	GO:0048580	Regulation of post-embryonic development	8 of 341	0.62	0.0438
C4	GO:0080090	Regulation of primary metabolic process	33 of 3346	0.25	0.0448
C4	GO:0010154	Fruit development	11 of 621	0.5	0.0466
C5	GO:0015979	Photosynthesis	52 of 250	0.93	1.98e-25
C5	GO:0019684	Photosynthesis, light reaction	32 of 130	1	7.85e-17
C5	GO:0009628	Response to abiotic stimulus	107 of 2020	0.33	3.69e-10
C5	GO:0006091	Generation of precursor metabolites and energy	44 of 479	0.57	1.02e-09
C5	GO:0009416	Response to light stimulus	52 of 680	0.49	4.52e-09
C5	GO:0009767	Photosynthetic electron transport chain	13 of 44	1.08	5.94e-07
C5	GO:0009987	Cellular process	401 of 13552	0.08	0.0001
C5	GO:0009642	Response to light intensity	17 of 140	0.69	0.00016
C5	GO:0009657	Plastid organization	25 of 307	0.52	0.00032
C5	GO:0010207	Photosystem II assembly	8 of 26	1.1	0.00058
C5	GO:0009765	Photosynthesis, light harvesting	9 of 37	1	0.0006
C5	GO:0050896	Response to stimulus	203 of 6206	0.12	0.0025
C5	GO:0065008	Regulation of biological quality	47 of 941	0.31	0.0031
C5	GO:0008152	Metabolic process	306 of 10167	0.09	0.0031
C5	GO:0022900	Electron transport chain	18 of 207	0.55	0.0034
C5	GO:0009733	Response to auxin	28 of 441	0.41	0.0038
C5	GO:0009773	Photosynthetic electron transport in photosystem I	6 of 17	1.16	0.0043
C5	GO:0010817	Regulation of hormone levels	21 of 284	0.48	0.0053
C5	GO:0042221	Response to chemical	109 of 2960	0.18	0.0053
C5	GO:0044237	Cellular metabolic process	248 of 8044	0.1	0.0064
C5	GO:0009644	Response to high light intensity	9 of 60	0.79	0.0103
C5	GO:0009658	Chloroplast organization	18 of 233	0.5	0.0103
C5	GO:0009725	Response to hormone	64 of 1543	0.23	0.0125
C5	GO:0009768	Photosynthesis, light harvesting in photosystem I	6 of 23	1.03	0.0127
C5	GO:0060918	Auxin transport	11 of 98	0.66	0.0141
C5	GO:0019252	Starch biosynthetic process	7 of 36	0.9	0.0144
C5	GO:0009926	Auxin polar transport	9 of 68	0.73	0.018
C5	GO:0044281	Small molecule metabolic process	68 of 1705	0.21	0.018
C5	GO:0009606	Tropism	12 of 125	0.59	0.0215
C5	GO:0071365	Cellular response to auxin stimulus	18 of 265	0.44	0.0324
C5	GO:0009734	Auxin-activated signaling pathway	17 of 248	0.45	0.0425
C5	GO:0009958	Positive gravitropism	6 of 33	0.87	0.0487
C5	GO:0015994	Chlorophyll metabolic process	8 of 63	0.71	0.0487
C5	GO:0009629	Response to gravity	10 of 100	0.61	0.0487
C5	GO:0009250	Glucan biosynthetic process	11 of 120	0.57	0.0487
C5	GO:0009266	Response to temperature stimulus	31 of 627	0.3	0.0487
C5	GO:1901700	Response to oxygen-containing compound	62 of 1582	0.2	0.0487
