## Supplemental Table S13 for "Elevated CO_2_ alters soybean physiology and defense responses, and has disparate effects on susceptibility to diverse microbial pathogens"

### Sheet: Supplemental Table S13
Supplemental Table S13. Gene ontology (GO) biological process (BP) terms significantly overrepresented among DEG targets of transcription factors (TFs) with overrepresented transcripiton factor binding sites (TFBS) in expression clusters (Supplemental Table 9, Figure 5) from Psg and/or mock-infected leaves responding to CO2 levels (elevated=550 ppm versus ambient=419 ppm). GO term enrichment was …
Cluster	TF (Significantly enriched TFBS)	GO BP Identifier	GO Term Description	Genome GO Count	DEG GO count	Corrected P-value (P<0.05)
C2.03	Glyma.19G137800	GO:0006412	translation	763	19	4.06994e-11
C2.03	Glyma.19G137800	GO:0001510	RNA methylation	418	11	2.33414e-06
C2.03	Glyma.19G137800	GO:0042254	ribosome biogenesis	264	7	0.000834792
C2.04	Glyma.01G233000	GO:0009408	response to heat	659	16	3.02436e-06
C2.04	Glyma.01G233000	GO:0034243	regulation of transcription elongation from RNA polymerase II promoter	2	2	0.0024477
C2.04	Glyma.01G233000	GO:0006457	protein folding	779	12	0.015823
C2.04	Glyma.01G233000	GO:0042542	response to hydrogen peroxide	511	9	0.0434782
C2.05	Glyma.11G025700	GO:0009813	flavonoid biosynthetic process	218	6	0.000730287
C2.05	Glyma.11G025700	GO:0009718	anthocyanin-containing compound biosynthetic process	142	4	0.022236
C2.07	Glyma.09G190600	GO:0030497	fatty acid elongation	6	2	0.0309755
C2.08	Glyma.08G189900	GO:0051775	response to redox state	3	2	0.00136339
C2.08	Glyma.08G189900	GO:0019375	galactolipid biosynthetic process	234	5	0.0312769
C2.11	Glyma.09G261600	GO:0009408	response to heat	659	16	2.75358e-05
C2.14	Glyma.09G211400	GO:0009408	response to heat	659	13	0.000102391
C2.14	Glyma.09G211400	GO:0006457	protein folding	779	14	0.000116754
C2.16	Glyma.20G172100	GO:0006412	translation	763	31	1.24452e-20
C2.16	Glyma.20G172100	GO:0042254	ribosome biogenesis	264	18	1.76871e-15
C2.16	Glyma.20G172100	GO:0001510	RNA methylation	418	17	6.71888e-11
C2.16	Glyma.20G172100	GO:0006407	rRNA export from nucleus	11	3	0.00101641
C2.16	Glyma.20G172100	GO:0044070	regulation of anion transport	18	3	0.00493107
C2.16	Glyma.20G172100	GO:0000380	alternative mRNA splicing, via spliceosome	7	2	0.0355934
C2.17	Glyma.20G192300	GO:0006165	nucleoside diphosphate phosphorylation	15	2	0.0367355
C2.17	Glyma.20G192300	GO:0006183	GTP biosynthetic process	15	2	0.0367355
C2.17	Glyma.20G192300	GO:0006228	UTP biosynthetic process	15	2	0.0367355
C2.17	Glyma.20G192300	GO:0006241	CTP biosynthetic process	15	2	0.0367355
C2.18	Glyma.07G050600	GO:0009408	response to heat	659	16	8.62371e-07
C2.18	Glyma.07G050600	GO:0006457	protein folding	779	12	0.00648753
C2.18	Glyma.07G050600	GO:0042542	response to hydrogen peroxide	511	9	0.0210466
C2.20	Glyma.14G210000	GO:0009051	pentose-phosphate shunt, oxidative branch	8	2	0.0169844
C2.21	Glyma.11G107100	GO:0009408	response to heat	659	17	6.20495e-09
C2.21	Glyma.11G107100	GO:0042542	response to hydrogen peroxide	511	10	0.000693472
C2.21	Glyma.11G107100	GO:0006457	protein folding	779	12	0.000943594
C2.21	Glyma.11G107100	GO:0009644	response to high light intensity	582	9	0.012205
C2.22	Glyma.20G192500	GO:0019375	galactolipid biosynthetic process	234	5	0.0320402
C2.23	Glyma.14G214500	GO:0042398	cellular modified amino acid biosynthetic process	130	6	0.00625766
C2.23	Glyma.14G214500	GO:0009805	coumarin biosynthetic process	186	6	0.0446064
C2.24	Glyma.16G043200	GO:0042398	cellular modified amino acid biosynthetic process	130	6	0.0131094
C2.25	Glyma.17G154100	GO:0009408	response to heat	659	18	1.07447e-08
C2.25	Glyma.17G154100	GO:0006457	protein folding	779	14	0.00021041
C2.25	Glyma.17G154100	GO:0042542	response to hydrogen peroxide	511	9	0.0171175
C2.25	Glyma.17G154100	GO:0009644	response to high light intensity	582	9	0.0442929
C2.26	Glyma.01G167900	GO:0015714	phosphoenolpyruvate transport	12	3	0.00319154
C2.26	Glyma.01G167900	GO:0042398	cellular modified amino acid biosynthetic process	130	6	0.00555893
C2.26	Glyma.01G167900	GO:0015713	phosphoglycerate transport	18	3	0.011591
C2.26	Glyma.01G167900	GO:0030497	fatty acid elongation	6	2	0.0472045
C2.27	Glyma.18G301500	GO:0016036	cellular response to phosphate starvation	330	6	0.0156506
C2.27	Glyma.18G301500	GO:0019375	galactolipid biosynthetic process	234	5	0.0268419
C2.32	Glyma.09G167400	GO:0015714	phosphoenolpyruvate transport	12	3	0.00385393
C2.32	Glyma.09G167400	GO:0042398	cellular modified amino acid biosynthetic process	130	6	0.00620423
C2.32	Glyma.09G167400	GO:0015713	phosphoglycerate transport	18	3	0.0140058
C2.34	Glyma.13G280000	GO:0042398	cellular modified amino acid biosynthetic process	130	6	0.00168633
C2.34	Glyma.13G280000	GO:0030497	fatty acid elongation	6	2	0.0311222
C2.34	Glyma.13G280000	GO:0015712	hexose phosphate transport	7	2	0.0434614
C2.35	Glyma.15G034500	GO:0006355	regulation of transcription, DNA-dependent	4060	2	0.000658277
C2.35	Glyma.15G034500	GO:0015714	phosphoenolpyruvate transport	12	3	0.0022331
C2.35	Glyma.15G034500	GO:0015713	phosphoglycerate transport	18	3	0.00812436
C2.35	Glyma.15G034500	GO:0042398	cellular modified amino acid biosynthetic process	130	5	0.0353125
C2.35	Glyma.15G034500	GO:0030497	fatty acid elongation	6	2	0.0359455
C2.39	Glyma.04G078600	GO:0009408	response to heat	659	17	8.59454e-07
C2.39	Glyma.04G078600	GO:0034243	regulation of transcription elongation from RNA polymerase II promoter	2	2	0.00277857
C2.39	Glyma.04G078600	GO:0006457	protein folding	779	13	0.00581292
C2.42	Glyma.10G142200	GO:0051775	response to redox state	3	2	0.00293481
C3.06	Glyma.07G175500	GO:0010031	circumnutation	17	2	0.0122463
C3.08	Glyma.10G285900	GO:0007623	circadian rhythm	315	6	0.001622
C3.08	Glyma.10G285900	GO:0010031	circumnutation	17	2	0.0230357
C3.08	Glyma.10G285900	GO:0042752	regulation of circadian rhythm	101	3	0.0474767
C3.12	Glyma.03G255000	GO:0007623	circadian rhythm	315	5	0.0402925
C3.14	Glyma.04G039300	GO:0010031	circumnutation	17	2	0.0146589
C3.15	Glyma.09G167900	GO:0010031	circumnutation	17	2	0.0145754
C3.17	Glyma.10G259000	GO:0010031	circumnutation	17	2	0.0293005
C4.01	Glyma.17G144100	GO:0005992	trehalose biosynthetic process	54	2	0.0450552
C4.03	Glyma.08G029400	GO:0010629	negative regulation of gene expression	12	2	0.0232505
C4.03	Glyma.08G029400	GO:0090342	regulation of cell aging	13	2	0.027439
C4.04	Glyma.01G038600	GO:0005992	trehalose biosynthetic process	54	6	2.49181e-05
C4.05	Glyma.02G082800	GO:0005992	trehalose biosynthetic process	54	4	1.81186e-05
C4.06	Glyma.07G080300	GO:0005992	trehalose biosynthetic process	54	6	5.1535e-05
C4.08	Glyma.04G026300	GO:0005992	trehalose biosynthetic process	54	3	0.00787334
C4.09	Glyma.05G013000	GO:0005992	trehalose biosynthetic process	54	3	0.00889455
C4.10	Glyma.05G137100	GO:0005992	trehalose biosynthetic process	54	3	0.0483695
C4.13	Glyma.10G257900	GO:0005992	trehalose biosynthetic process	54	3	0.00988868
C5.01	Glyma.17G144100	GO:0009657	plastid organization	201	9	3.76468e-05
C5.01	Glyma.17G144100	GO:0009773	photosynthetic electron transport in photosystem I	121	7	0.000131194
C5.01	Glyma.17G144100	GO:0015979	photosynthesis	452	11	0.000786222
C5.01	Glyma.17G144100	GO:0006364	rRNA processing	532	11	0.00347992
C5.01	Glyma.17G144100	GO:0010207	photosystem II assembly	372	9	0.00525733
C5.01	Glyma.17G144100	GO:0034660	ncRNA metabolic process	187	6	0.0194909
C5.02	Glyma.08G029400	GO:0009657	plastid organization	201	15	1.29e-10
C5.02	Glyma.08G029400	GO:0009773	photosynthetic electron transport in photosystem I	121	9	5.33e-06
C5.02	Glyma.08G029400	GO:0010207	photosystem II assembly	372	14	5.54e-06
C5.02	Glyma.08G029400	GO:0019684	photosynthesis, light reaction	320	13	7.08e-06
C5.02	Glyma.08G029400	GO:0015979	photosynthesis	452	14	5.93e-05
C5.02	Glyma.08G029400	GO:0009637	response to blue light	269	11	7.31e-05
C5.02	Glyma.08G029400	GO:0006364	rRNA processing	532	15	7.45e-05
C5.02	Glyma.08G029400	GO:0010155	regulation of proton transport	191	9	0.00025787
C5.02	Glyma.08G029400	GO:0010218	response to far red light	251	10	0.00030928
C5.02	Glyma.08G029400	GO:0010114	response to red light	252	10	0.00032048
C5.02	Glyma.08G029400	GO:0019344	cysteine biosynthetic process	459	11	0.0111335
C5.04	Glyma.16G032600	GO:0009657	plastid organization	201	14	1.85219e-09
C5.04	Glyma.16G032600	GO:0009773	photosynthetic electron transport in photosystem I	121	9	5.29381e-06
C5.04	Glyma.16G032600	GO:0010207	photosystem II assembly	372	13	3.92079e-05
C5.04	Glyma.16G032600	GO:0019684	photosynthesis, light reaction	320	12	5.43197e-05
C5.04	Glyma.16G032600	GO:0006364	rRNA processing	532	15	7.25057e-05
C5.04	Glyma.16G032600	GO:0009637	response to blue light	269	10	0.000568257
C5.04	Glyma.16G032600	GO:0015979	photosynthesis	452	12	0.00189656
C5.04	Glyma.16G032600	GO:0010155	regulation of proton transport	191	8	0.00233274
C5.04	Glyma.16G032600	GO:0010218	response to far red light	251	9	0.00234838
C5.04	Glyma.16G032600	GO:0010114	response to red light	252	9	0.00242358
C5.05	Glyma.01G038600	GO:0009773	photosynthetic electron transport in photosystem I	121	7	0.000330429
C5.05	Glyma.01G038600	GO:0015979	photosynthesis	452	12	0.000496656
C5.05	Glyma.01G038600	GO:0019684	photosynthesis, light reaction	320	10	0.000743672
C5.05	Glyma.01G038600	GO:0009657	plastid organization	201	7	0.00868564
C5.05	Glyma.01G038600	GO:1900425	negative regulation of defense response to bacterium	4	2	0.0140849
C5.05	Glyma.01G038600	GO:1901485	positive regulation of transcription factor catabolic process	4	2	0.0140849
C5.06	Glyma.05G013000	GO:0009773	photosynthetic electron transport in photosystem I	121	6	0.00448074
C5.06	Glyma.05G013000	GO:0019288	isopentenyl diphosphate biosynthetic process, mevalonate-independent pathway	581	12	0.00626786
C5.06	Glyma.05G013000	GO:1900425	negative regulation of defense response to bacterium	4	2	0.0168175
C5.06	Glyma.05G013000	GO:1901485	positive regulation of transcription factor catabolic process	4	2	0.0168175
C5.06	Glyma.05G013000	GO:0019684	photosynthesis, light reaction	320	8	0.0305312
C5.06	Glyma.05G013000	GO:0016117	carotenoid biosynthetic process	259	7	0.0459025
C5.07	Glyma.10G048500	GO:0009773	photosynthetic electron transport in photosystem I	121	7	0.00101102
C5.07	Glyma.10G048500	GO:0015979	photosynthesis	452	12	0.00264471
C5.07	Glyma.10G048500	GO:0009657	plastid organization	201	7	0.0249532
C5.07	Glyma.10G048500	GO:0019288	isopentenyl diphosphate biosynthetic process, mevalonate-independent pathway	581	12	0.0276629
C5.09	Glyma.09G208500	GO:0009657	plastid organization	201	14	3.18469e-09
C5.09	Glyma.09G208500	GO:0009773	photosynthetic electron transport in photosystem I	121	9	7.61206e-06
C5.09	Glyma.09G208500	GO:0010207	photosystem II assembly	372	13	6.26634e-05
C5.09	Glyma.09G208500	GO:0019684	photosynthesis, light reaction	320	12	8.43745e-05
C5.09	Glyma.09G208500	GO:0006364	rRNA processing	532	15	0.000121344
C5.09	Glyma.09G208500	GO:0015979	photosynthesis	452	13	0.000541586
C5.09	Glyma.09G208500	GO:0009637	response to blue light	269	10	0.000825393
C5.09	Glyma.09G208500	GO:0010155	regulation of proton transport	191	8	0.003186
C5.09	Glyma.09G208500	GO:0010218	response to far red light	251	9	0.00329448
C5.09	Glyma.09G208500	GO:0010114	response to red light	252	9	0.00339934
C5.11	Glyma.14G210600	GO:0009657	plastid organization	201	15	2.73098e-10
C5.11	Glyma.14G210600	GO:0009773	photosynthetic electron transport in photosystem I	121	9	8.52704e-06
C5.11	Glyma.14G210600	GO:0010207	photosystem II assembly	372	14	1.06874e-05
C5.11	Glyma.14G210600	GO:0019684	photosynthesis, light reaction	320	13	1.31591e-05
C5.11	Glyma.14G210600	GO:0015979	photosynthesis	452	14	0.000111959
C5.11	Glyma.14G210600	GO:0009637	response to blue light	269	11	0.000124545
C5.11	Glyma.14G210600	GO:0006364	rRNA processing	532	15	0.000144873
C5.11	Glyma.14G210600	GO:0010155	regulation of proton transport	191	9	0.000405513
C5.11	Glyma.14G210600	GO:0010218	response to far red light	251	10	0.000503479
C5.11	Glyma.14G210600	GO:0010114	response to red light	252	10	0.00052158
C5.11	Glyma.14G210600	GO:0019344	cysteine biosynthetic process	459	12	0.00381852
C5.12	Glyma.03G003400	GO:0040009	regulation of growth rate	7	2	0.00301226
C5.12	Glyma.03G003400	GO:0046622	positive regulation of organ growth	8	2	0.00401229
C5.12	Glyma.03G003400	GO:0035265	organ growth	16	2	0.0170572
C5.12	Glyma.03G003400	GO:0010338	leaf formation	18	2	0.021704
C5.12	Glyma.03G003400	GO:0048437	floral organ development	27	2	0.0493416
C5.15	Glyma.20G193000	GO:0015979	photosynthesis	452	14	2.9556e-05
C5.15	Glyma.20G193000	GO:0019288	isopentenyl diphosphate biosynthetic process, mevalonate-independent pathway	581	15	0.000109331
C5.15	Glyma.20G193000	GO:0016117	carotenoid biosynthetic process	259	10	0.000225898
C5.15	Glyma.20G193000	GO:0009773	photosynthetic electron transport in photosystem I	121	7	0.000593294
C5.15	Glyma.20G193000	GO:0019684	photosynthesis, light reaction	320	10	0.00144934
C5.15	Glyma.20G193000	GO:0009657	plastid organization	201	8	0.00196314
C5.15	Glyma.20G193000	GO:0006364	rRNA processing	532	12	0.00504997
C5.15	Glyma.20G193000	GO:0009902	chloroplast relocation	230	8	0.00513156
C5.15	Glyma.20G193000	GO:0010207	photosystem II assembly	372	10	0.00520775
C5.15	Glyma.20G193000	GO:0010027	thylakoid membrane organization	469	11	0.00744121
C5.15	Glyma.20G193000	GO:0006098	pentose-phosphate shunt	421	10	0.0144373
